# The Biosynthetic Costs of Amino Acids at the Base of the Food Chain Determine Their Use in Higher-order Consumer Genomes

**DOI:** 10.1101/2021.11.03.467059

**Authors:** Javier Gómez Ortega, Sonika Tyagi, Christen K. Mirth, Matthew D. W. Piper

## Abstract

Dietary nutrient composition is essential for shaping important fitness traits and behaviours. Many organisms are protein limited and for *Drosophila melanogaster*, this limitation manifests at the level of the single most limiting essential Amino Acid (AA) in the diet. The identity of this AA and its effects on female fecundity is readily predictable by a procedure called exome matching in which the sum of AAs encoded by a consumer’s exome is used to predict the relative proportion of AAs required in its diet. However, the exome matching calculation does not weight AA contributions to the overall profile by protein size or expression. Here we update the exome matching calculation to include these weightings. Surprisingly, although nearly half of the transcriptome is differentially expressed when comparing male and female flies, we found that creating transcriptome-weighted exome matched diets for each sex did not enhance their fecundity over that supported by exome matching alone. These data indicate that while organisms may require different amounts of dietary protein across conditions, the relative proportion of the constituent AAs remains constant. Interestingly, we also found remarkable conservation of exome matched AA profiles across taxa and that the composition of these profiles could be explained by the metabolic costs of microbial AA synthesis. Thus, it appears that bioenergetic constraints amongst autotrophs shape the relative proportion of AAs that are available across trophic levels and that that this constrains biomass composition.
