## Supplementary Table for "The Biosynthetic Costs of Amino Acids at the Base of the Food Chain Determine Their Use in Higher-order Consumer Genomes": Supplementary Table 1.xlsx

### Sheet: Tables
	Holidic Food - 1L							SY food - 1L							Amino Acids (10.7g/L) - 1L
	Product	Amount	Unit	Company	Code			Product	Amount	Unit	Company	Code			FLYAA			MALEAA			FEMALEAA
	Agar	20	g	Sigma-Aldrich	A7002-1KG			Agar	10	g	Gelita	A-181017			AA	Amount	Units	AA	Amount	Units	AA	Amount	Units	Company	Code
	Sucrose	17.12	g	Sigma-Aldrich	S1888-5KG			Graded Sugar	50	g	Bundaberg	M180919			ESSENTIALS			ESSENTIALS			ESSENTIALS			ESSENTIALS
	Acetic Acid	3	mL	Thermo-Fisher	AJA1-2.5L GL			Brewer's Yeast	100	g	MP Biomedicals	903312			F	0.503611	g	F	0.503746	g	F	0.469157	g	Sigma-Aldrich	P2126-100G
	KH2PO4	3	g	Sigma-Aldrich	P9791-500G			Nipagin	1.5	g	Sigma-Aldrich	W271004-5KG-K			H	0.326572	g	H	0.279859	g	H	0.289859	g	Sigma-Aldrich	H8000-100G
	NaHCO3	1	g	Sigma-Aldrich	S8875-500G			Propionic Acid	3	ml	Merck	8.00605.0500			I	0.561007	g	I	1.12	g	I	1.08188	g	Sigma-Aldrich	I2752-100G
	CaCl2	0.25	g	Sigma-Aldrich	C7902-500G			Absolute Ethanol*	15	mL	Thermo-Fisher	AJA214-2.5LPL			K	0.681548	g	K	0.886472	g	K	0.964962	g	Sigma-Aldrich	L5626-100G
	MgSO4	0.25	g	Sigma-Aldrich	M7506-500G			*Solvent for nipagin							L	1.01683	g	L	1.88	g	L	1.77697	g	Sigma-Aldrich	L8912-100G
	CuSO4	0.0025	g	Sigma-Aldrich	C7631-250G										M	0.301256	g	M	0.296499	g	M	0.274934	g	Sigma-Aldrich	M9625-100G
	FeSO4	0.025	g	Sigma-Aldrich	F7002-250G										R	0.81436	g	R	0.8305	g	R	0.903537	g	Sigma-Aldrich	A5131-100G
	MnCl2	0.001	g	Sigma-Aldrich	M3634-100G										T	0.552691	g	T	0.499208	g	T	0.512859	g	Sigma-Aldrich	T8625-100G
	ZnSO4	0.025	g	Sigma-Aldrich	Z0251-100G										V	0.599346	g	V	0.57787	g	V	0.582711	g	Sigma-Aldrich	V0500-500G
	Choline Chloride	0.05	g	Sigma-Aldrich	C1879-1KG										W	0.16042	g	W	0.18153	g	W	0.167863	g	Sigma-Aldrich	T0254-100G
	Myo-inositol	0.005	g	Sigma-Aldrich	I7508-100G										NON-ESSENTIALS			NON-ESSENTIALS			NON-ESSENTIALS			NON-ESSENTIALS
	Inosine	0.065	g	Sigma-Aldrich	I4125-10G										A	0.54993	g	A	0.549128	g	A	0.542813	g	Sigma-Aldrich	A7627-100G
	Uridine	0.06	g	Sigma-Aldrich	U3750-25G										C	0.170647	g	C	0.200552	g	C	0.243	g	Sigma-Aldrich	C7477-100G
	Thiamine	0.001407	g	Sigma-Aldrich	T4625-5G										D	0.585113	g	D	0.658046	g	D	0.687571	g	Sigma-Aldrich	A6683-100G
	Riboflavin	0.000693	g	Sigma-Aldrich	R4500-5G										E	0.759396	g	E	0.774	g	E	0.812142	g	Sigma-Aldrich	G5889-500G
	Nicotinic Acid	0.008379	g	Sigma-Aldrich	N4126-100G										G	0.38317	g	G	0.39634	g	G	0.398857	g	Sigma-Aldrich	G7126-100G
	Ca Pantothenate	0.010836	g	Sigma-Aldrich	21210-5G-F										N	0.514131	g	N	0.485593	g	N	0.478361	g	Sigma-Aldrich	A0884-100G
	Pyridoxine	0.001743	g	Sigma-Aldrich	P9755-25G										P	0.488358	g	P	0.465927	g	P	0.441837	g	Sigma-Aldrich	P0380-100G
	Biotine	0.0001407	g	Sigma-Aldrich	B4501-1G										Q	0.559749	g	Q	0.502233	g	Q	0.528786	g	Sigma-Aldrich	G3126-100G
	Folic Acid	0.0005	g	Sigma-Aldrich	F7876-1G										S	0.687982	g	S	0.614176	g	S	0.60654	g	Sigma-Aldrich	S4500-100G
	Propionic Acid	6	ml	Merck	8.00605.0500										Y	0.464379	g	Y	0.84	g	Y	0.845385	g	Sigma-Aldrich	T8566-100G
	Nipagin	0.75	g	Sigma-Aldrich	W271004-5KG-K
	Cholesterol	0.3	g	Glentham	GE0100
	Absolute Ethanol*	30	mL	Thermo-Fisher	AJA214-2.5LPL
	Amino Acids	10.7	g	See AA ratio table
	*Solvent for cholesterol and nipagin
