## Supplementary Table for "The Biosynthetic Costs of Amino Acids at the Base of the Food Chain Determine Their Use in Higher-order Consumer Genomes": Supplementary table 2.xlsx

### Sheet: AA ratio
		FLYAA				MALEAA				FEMALEAA
		per litre (g)	mM	ratio		per litre (g)	mM	ratio		per litre (g)	mM	ratio
Essential amino acids
phenylalanine	F	1.00889	6.10706	0.0370155		1.0721	6.46598	0.039191		0.99666	6.022	0.0365
histidine	H	0.654224	4.21536	0.0255497		0.595657	3.82306	0.023172		0.615741	3.95967	0.024
isoleucine	I	1.12201	8.55194	0.0518342		1.20892	9.17192	0.055592		1.16509	8.85977	0.0537
lysine	K	1.36535	9.33891	0.0566042		1.51083	10.2914	0.062377		1.64121	11.2026	0.0679
leucine	L	2.03366	15.5004	0.0939498		2.01772	15.3083	0.092785		1.90276	14.4693	0.0877
methionine	M	0.603507	4.04495	0.0245169		0.631715	4.21689	0.025559		0.584583	3.91018	0.0237
arginine	R	1.63141	9.36516	0.0567632		1.46066	8.3559	0.050646		1.58636	9.09075	0.0551
threonine	T	1.10721	9.29647	0.0563469		1.0631	8.88089	0.053828		1.0894	9.12375	0.0553
valine	V	1.20067	10.2534	0.062147		1.2287	10.4387	0.06327		1.2358	10.5261	0.0638
tryptophan	W	0.321371	1.5738	0.00953899		0.387337	1.89124	0.011463		0.357646	1.74886	0.0106
Non-essential amino acids
alanine	A	1.10168	12.3645	0.0749426		1.17235	13.0687	0.079211		1.15495	12.9184	0.0783
cysteine	C	0.341295	2.81596	0.0170679		0.382293	3.13854	0.019023		0.314728	2.59029	0.0157
aspartate	D	1.17216	8.80661	0.0533778		1.07673	8.05298	0.04881		1.12249	8.4143	0.051
glutamate	E	1.51879	10.3249	0.0625803		1.43066	9.68585	0.058707		1.49808	10.1632	0.0616
glycine	G	0.767606	10.2211	0.0619513		0.847716	11.1975	0.067869		0.849685	11.2686	0.0683
asparagine	N	1.02996	7.79683	0.0472574		1.0335	7.78785	0.047203		1.01578	7.67187	0.0465
proline	P	0.97833	8.49982	0.0515183		0.992447	8.57731	0.051988		0.938669	8.13383	0.0493
glutamine	Q	1.12135	7.66996	0.0464884		1.06972	7.28662	0.044165		1.12395	7.67187	0.0465
serine	S	1.37824	13.1136	0.0794828		1.30858	12.3794	0.075033		1.2886	12.2255	0.0741
tyrosine	Y	0.928758	5.12559	0.0310668		0.903075	4.96724	0.030107		0.90735	4.99909	0.0303
		21.3865				21.3865				21.3865
Amino Acid	3-letter Code	1-letter Code	Molecular Weight (g/mol)
Alanine	Ala	A	89.1
Cysteine	Cys	C	121.2
Aspartate	Asp	D	133.1
Glutamate	Glu	E	147.1
Phenylalanine	Phe	F	165.2
Glycine	Gly	G	75.1
Histidine	His	H	155.2
Isoleucine	Ile	I	131.2
Lysine	Lys	K	146.2
Leucine	Leu	L	131.2
Methionine	Met	M	149.2
Asparagine	Asn	N	132.1
Proline	Pro	P	115.1
Glutamine	Gln	Q	146.2
Arginine	Arg	R	174.2
Serine	Ser	S	105.1
Threonine	Thr	T	119.1
Valine	Val	V	117.1
Tryptophan	Trp	W	204.2
Tyrosine	Tyr	Y	181.2

### Sheet: AA stock solutions
FLYAA	stock			MALEAA	stock			FEMALEAA	stock
	200	ml			200	ml			200	ml
ESSENTIALS				ESSENTIALS				ESSENTIALS
F	3.32911	g		F	3.33	g	0.039191	F	3.10135	g
H	2.1588	g		H	1.85	g	0.023172	H	1.91611	g
I*				I*			0.055592	I*
K	4.50536	g		K	5.86	g	0.062377	K	6.37886	g
L*				L*			0.092785	L*
M	1.99144	g		M	1.96	g	0.025559	M	1.81744	g
R	5.38331	g		R	5.49	g	0.050646	R	5.97281	g
T	3.65355	g		T	3.3	g	0.053828	T	3.39024	g
V	3.96197	g		V	3.82	g	0.06327	V	3.852	g
W	1.06045	g		W	1.2	g	0.011463	W	1.10966	g
NON-ESSENTIALS				NON-ESSENTIALS				NON-ESSENTIALS
A	3.6353	g		A	3.63	g	0.079211	A	3.58825	g
C**				C**			0.019023	C**
D	3.86788	g		D	4.35	g	0.04881	D	4.54518	g
E***				E***			0.058707	E***
G	2.53293	g		G	2.62	g	0.067869	G	2.63664	g
N	3.39865	g		N	3.21	g	0.047203	N	3.16219	g
P	3.22828	g		P	3.08	g	0.051988	P	2.92075	g
Q	3.70021	g		Q	3.32	g	0.044165	Q	3.49553	g
S	4.54789	g		S	4.06	g	0.075033	S	4.00952	g
Y*				Y*			0.030107	Y*
	common solutions	stock
		200	ml
	E	20	g	makes 100mg/ml stock (If using the free acid, this will only be soluble by adding NaOH)
	C	10	g	makes 50mg/ml stock
	* ile, leu and tyr are excluded from the solutions as their solubility is too low. They are added individually to bottle at start of each cook (before autoclaving). See example recipes for final additions
	** for most ratios, cys precipitates out over time. Best to omit from stock and add to medium as a separate (50mg/ml) soln.
	*** E is added separately. Done for flexibility so if an amino acid or a group of amino acids are omitted, E can be adjusted to compensate for loss of N.
	- these solutions are close to saturation so patience is required!
	- adjust final pH of aa solutions using NaOH or HCl to about pH 4.5 (note that if using glutamate (free acid), it will only go into solution at the indicated conc with NaOH)
	- filter sterilise into sterile tubes or bottles
	- store at room temp or 4C away from light
	- add to media after autoclaving

### Sheet: Food recipes
FLYAA					MALEAA					FEMALEAA
		1000 ml					1000 ml					1000 ml
	total mass of amino acids	21.4g				total mass of amino acids	21.4g				total mass of amino acids	21.4g
agar		20	g		agar		20	g		agar		20	g
ile		1.12201	g		ile		2.24	g		ile		2.16376	g
leu		2.03366	g		leu		3.76	g		leu		3.55394	g
tyr		0.928758	g		tyr		1.68	g		tyr		1.69077	g
sucrose		17.12	g		sucrose		17.12	g		sucrose		17.12	g
cholesterol		15	ml		cholesterol		15	ml		cholesterol		15	ml
buffer		100	ml		buffer		100	ml		buffer		100	ml
CaCl2	1000x	1	ml		CaCl2	1000x	1	ml		CaCl2	1000x	1	ml
MgSO4	1000x	1	ml		MgSO4	1000x	1	ml		MgSO4	1000x	1	ml
CuSO4	1000x	1	ml		CuSO4	1000x	1	ml		CuSO4	1000x	1	ml
FeSO4	1000x	1	ml		FeSO4	1000x	1	ml		FeSO4	1000x	1	ml
MnCl2	1000x	1	ml		MnCl2	1000x	1	ml		MnCl2	1000x	1	ml
ZnSO4	1000x	1	ml		ZnSO4	1000x	1	ml		ZnSO4	1000x	1	ml
total		805.966			total		802.78			total		803.715
nucl/lipid soln		8	ml		nucl/lipid soln		8	ml		nucl/lipid soln		8	ml
stock solution	EAA	60.51	ml		stock solution	EAA	60.51	ml		stock solution	EAA	60.51	ml
stock solution	NEAA (w/o cys)	60.51	ml		stock solution	NEAA (w/o cys)	60.51	ml		stock solution	NEAA (w/o cys)	60.51	ml
stock solution	glutamate (100mg/ml)	15.1879	ml		stock solution	glutamate (100mg/ml)	15.48	ml		stock solution	glutamate (100mg/ml)	16.2428	ml
stock solution	cys (50mg/ml)	6.8259	ml		stock solution	cys (50mg/ml)	9.72	ml		stock solution	cys (50mg/ml)	8.02208	ml
vit		21	ml		vit		21	ml		vit		21	ml
folic acid		1	ml		folic acid		1	ml		folic acid		1	ml
prop acid		6	ml		prop acid		6	ml		prop acid		6	ml
nipagin		15	ml		nipagin		15	ml		nipagin		15	ml
